# Strengthening Biofilms with Selective Metal Ions

**DOI:** 10.1101/2025.09.09.675226

**Authors:** Kiera J. Croland, R. Kōnane Bay

## Abstract

Biofilms are structured microbial communities consisting of bacteria embedded in a self-produced extracellular polymeric substance (EPS) that enables survival in diverse environments. The EPS integrates materials from the surrounding environment, such as metal ions, to provide additional mechanical protection to the embedded bacteria from environmental stressors. While previous studies demonstrated metal ions impact the erosion behavior of biofilms, key quantitative properties, such as yield stress, remain largely undocumented due to difficulties in handling these viscoelastic and soft biomaterials. In this work, we introduce a technique to characterize the impact of metal ions on the uniaxial stress-strain response of bacterial biofilms. Through applying this method to *Bacillus subtilis* pellicles, we demonstrate that the absorption of selective metal ions into the EPS significantly increases both the elastic modulus and yield stress, while decreasing failure strain. Notably, this effect can be reversed through the introduction of a strong chelating agent—while variations in pH alone have a negligible impact on measured mechanical properties. We compare our results to previous biofilm erosion studies and provide insights into how metal ions interactions can alter the mechanical behavior of biofilms, which will aid in future biofilm mitigation strategies for biofouling or healthcare applications.
