## Supplementary material for "Strengthening Biofilms with Selective Metal Ions": Figure data

### Sheet: Fig2BCD
Data points used to generate Figure2B-D
Treatment Group	Modulus (Pa)	Failure strain (%)	Yield Stress (Pa)
Untreated	549	37.6	53.3
	634	43.2	51.9
	672	24	87.1
	1160	43.2	174
	962	10.5	79.3
	1340	10.4	97.5
	628	12	53.6
Fe3+	15900	9.34	562
	16300	3.95	324
	13600	9.75	484
	22900	6.28	664
	9760	16.8	595
	11700	12.4	1000
	7800	10.7	258
Cu2+	2470	26.4	327
	2280	11.4	173
	5310	11.5	453
	1860	35.1	149
	3090	28.1	154
	3760	16.6	248
	1960	22.4	327
Ca2+	888	25.95	126
	1150	30.4	132
	974	11.8	81.5
	1810	23.4	86.1
	1070	10.7	63.7
	1000	16.4	78
	1460	18	118
	1470	14.4	84.7
	1230	19.6	160
	1010	17.3	152
Na+	1730	7.85	91.7
	1710	13.9	139
	1470	29.5	114
	1440	14	121
	1310	15.9	149
	1450	25.4	168

### Sheet: Fig3BDC
Data points used to generate Figure3B-D
Treatment Group	Modulus (Pa)	Failure strain (%)	Yield Stress (Pa)
Untreated	549	37.6	53.3
	634	43.2	51.9
	672	24	87.1
	1160	43.2	174
	962	10.5	79.3
	1340	10.4	97.5
	628	12	53.6
Fe3+	15900	9.34	562
	16300	3.95	324
	13600	9.75	484
	22900	6.28	664
	9760	16.8	595
	11700	12.4	1000
	7800	10.7	258
Fe3+, LBGM Wash	6170	13.5	213
	3480	12.4	239
	3450	13.4	282
Fe3+, EDTA Wash	1640	16.8	156
	1310	7.39	121
	1700	15	114
EDTA Only	966	12.2	70.9
	2400	12.8	274
	708	12.6	94.9
	1120	11.3	112
	1000	13.4	79.6

### Sheet: Fig4S3
Data points used to generate Figure4 and S3
Treatment Group	Modulus (Pa)	Failure strain (%)	Yield Stress (Pa)
pH 2.0	828	11.9	77
	1210	18.8	151
	942	36.8	247
	1420	22.3	16.8
	1680	19.1	183
	1600	12.8	114
pH 4.0	1470	9.74	73.8
	1060	16.3	113.8
	1340	12.6	63.1
	1650	10.7	117
	1560	21.6	138
Untreated (pH 7.0)	549	37.6	53.3
	634	43.2	51.9
	672	24	87.1
	1160	43.2	174
	962	10.5	79.3
	1340	10.4	97.5
	628	12	53.6
pH 8.0	1260	6.47	79.2
	1140	8.21	75
	1310	17.9	129
	1340	10.5	77.2
	1140	10.3	71.3
	892	14.1	79.1
pH 10.0	1180	11.3	73.5
	694	8.17	48.6
	1200	36.2	104
	775	11.2	84.6
	544	5.45	31.6
	879	9.89	45.7
